# Generation and evaluation of protease inhibitor-resistant SARS-CoV-2 strains

**DOI:** 10.1101/2023.11.22.568013

**Authors:** Hawa Sophia Bouzidi, Jean-Sélim Driouich, Raphaëlle Klitting, Ornéllie Bernadin, Géraldine Piorkowski, Rayane Amaral, Laurent Fraisse, Charles E. Mowbray, Ivan Scandale, Fanny Escudié, Eric Chatelain, Xavier de Lamballerie, Antoine Nougairède, Franck Touret

## Abstract

Since the start of the SARS-CoV-2 pandemic, the search for antiviral therapies has been at the forefront of medical research. To date, the 3CLpro inhibitor nirmatrelvir (Paxlovid®) has shown the best results in clinical trials and the greatest robustness against variants. A second SARS-CoV-2 protease inhibitor, ensitrelvir (Xocova®), has been developed. Ensitrelvir, currently in Phase 3, was approved in Japan under the emergency regulatory approval procedure in November 2022, and is available since March 31, 2023. One of the limitations for the use of antiviral monotherapies is the emergence of resistance mutations. Here, we experimentally generated mutants resistant to nirmatrelvir and ensitrelvir *in vitro* following repeating passages of SARS-CoV-2 in the presence of both antivirals. For both molecules, we demonstrated a loss of sensitivity for resistance mutants *in vitro*. Using a Syrian golden hamster infection model, we showed that the ensitrelvir M49L mutation, in the multi-passage strain, confers a high level of *in vivo* resistance. Finally, we identified a recent increase in the prevalence of M49L-carrying sequences, which appears to be associated with multiple repeated emergence events in Japan and may be related to the use of Xocova® in the country since November 2022. These results highlight the strategic importance of genetic monitoring of circulating SARS-CoV-2 strains to ensure that treatments administered retain their full effectiveness.
