## Supplementary Table 1 for "Generation and evaluation of protease inhibitor-resistant SARS-CoV-2 strains"

Accession ID	Collection date	Submission date	Location	Lineage
EPI_ISL_10607870	2022-01-07	2022-03-02	North America / USA / Texas / Houston	BA.1.15
EPI_ISL_10705319	2021-12-09	2022-03-04	South America / Argentina / Buenos Aires	AY.25
EPI_ISL_1079601	2021-01-19	2021-02-25	North America / USA / Texas / Houston	B.1.234
EPI_ISL_1121819	2021-02-10	2021-03-03	North America / USA / Rhode Island	B.1.517
EPI_ISL_1121834	2021-02-10	2021-03-03	North America / USA / Rhode Island	B.1.517
EPI_ISL_11437708	2022-01-13	2022-03-26	North America / USA / Colorado	BA.1
EPI_ISL_11450574	2022-02	2022-03-26	Europe / Sweden	0
EPI_ISL_11584331	2022-01-11	2022-03-31	Europe / Russia / Smolensk region	AY.122
EPI_ISL_12287541	2021-12-13	2022-04-26	Europe / France / Occitanie / Herault	AY.98.1
EPI_ISL_12868137	2022-03-31	2022-05-23	Asia / Japan / Tokyo	BA.1.1.2
EPI_ISL_12934349	2022-01-17	2022-05-17	North America / USA / Oregon / Lincoln County	BA.1.1
EPI_ISL_12938687	2022-04-08	2022-05-27	Asia / Japan / Shizuoka	BA.1.1.2
EPI_ISL_12939112	2022-04-08	2022-05-27	Asia / Japan / Kanagawa	BA.1.1.2
EPI_ISL_12955439	2022-02-15	2022-05-27	Europe / Russia / Lipetsk region	BA.1.15
EPI_ISL_12955743	2022-02-27	2022-05-27	Europe / Russia / Lipetsk region	BA.2
EPI_ISL_13176009	2022-05-25	2022-06-06	Europe / Turkey / Istanbul	BA.2
EPI_ISL_13213274	2022-03-30	2022-06-10	Asia / Japan / Saitama	BA.1.1.2
EPI_ISL_13540078	2021-12-01	2022-06-30	Asia / Kazakhstan / Aktobe Region	AY.122
EPI_ISL_13563920	2022-05-31	2022-06-29	North America / USA / Idaho	BA.2.12.1
EPI_ISL_1385739	2021-03-24	2021-03-29	North America / USA / New York / New York City	B.1.517
EPI_ISL_14204715	2020-08-13	2022-08-02	South America / Brazil / Sao Paulo	B.1.1.28
EPI_ISL_14205353	2020-08-21	2022-08-02	South America / Brazil / Sao Paulo	B.1.1
EPI_ISL_14224134	2022-07-11	2022-08-02	North America / USA / Idaho	BG.5
EPI_ISL_14287964	2022-07-21	2022-08-05	North America / USA / Idaho / Ada	BA.5.2.1
EPI_ISL_14584687	2022-08-08	2022-08-23	Asia / Indonesia / Jakarta / East Jakarta	BA.5.2
EPI_ISL_1465058	2020-11-06	2021-04-02	North America / USA / Arizona	B.1.595
EPI_ISL_1465115	2020-11-04	2021-04-02	North America / USA / Arizona	B.1.595
EPI_ISL_14822475	2020-09-04	2022-09-06	Asia / India / Rajasthan / Jodhpur	B.1.36
EPI_ISL_16049837	2022-11-10	2022-11-22	North America / USA / Idaho	BQ.1.1
EPI_ISL_16100346	2021-02-24	2022-12-13	North America / USA / Rhode Island	B.1.517
EPI_ISL_16100348	2021-02-24	2022-12-13	North America / USA / Rhode Island	B.1.517
EPI_ISL_16100403	2021-02-20	2022-12-13	North America / USA / Rhode Island	B.1.517
EPI_ISL_16171845	2022-12-06	2022-12-18	North America / USA / New York / New York City	BQ.1.2
EPI_ISL_16678001	2022-12-19	2023-01-26	Asia / Japan / Tokyo	BF.7.4.1
EPI_ISL_16699255	2023-01	2023-01-26	Africa / Zambia / Lusaka	XBB
EPI_ISL_16856637	2023-01-14	2023-02-08	Europe / Denmark / Nordjylland	AY.9.2.2
EPI_ISL_17016147	2023-01-11	2023-02-24	Asia / Japan / Tokyo	BA.5.2.55
EPI_ISL_17016148	2023-01-11	2023-02-24	Asia / Japan / Tokyo	BA.5.2.55
EPI_ISL_17030565	2023-01-13	2023-02-27	Asia / Japan / Tokyo	BA.5.2.55
EPI_ISL_17030751	2023-01	2023-02-27	Asia / Japan / Tokyo	BA.5.2.55
EPI_ISL_17076315	2023-02-08	2023-03-02	Asia / Japan / Osaka	BN.3.1
EPI_ISL_17275303	2023-02-17	2023-03-23	Europe / Italy / Campania	BF.20
EPI_ISL_17308933	2023-03-10	2023-03-28	Asia / Japan / Fukushima	BF.5
EPI_ISL_17463050	2023-03-23	2023-04-12	North America / USA / Idaho	XBB.1.5
EPI_ISL_17466531	2023-03-30	2023-04-13	South America / Chile / Region Metropolitana de Santiago / Pudahuel	XBB.1.5.76
EPI_ISL_17540068	2023-04-03	2023-04-25	Asia / Japan / Tokyo	XBB.1.9.1
EPI_ISL_17553043	2023-04-19	2023-04-27	Asia / Japan / Chiba	FU.3
EPI_ISL_17553044	2023-04-19	2023-04-27	Asia / Japan / Chiba	FU.3
EPI_ISL_17558835	2023-03-22	2023-04-27	Asia / Japan / Shizuoka	XBB.1.5
EPI_ISL_17558840	2023-03-22	2023-04-27	Asia / Japan / Tokyo	XBB.1.5
EPI_ISL_17630908	2023-04-18	2023-05-10	Asia / Japan / Tokyo	XBB.1.9.1
EPI_ISL_17811013	2023-06-02	2023-06-16	Asia / China / Shanghai	GE.1
EPI_ISL_17858930	2023-02-28	2023-06-28	Asia / Japan / Fukuoka	BN.1.2
EPI_ISL_17880293	2023-03-30	2023-06-29	Asia / Japan / Kanagawa	XBB.1.5
EPI_ISL_17882201	2023-06-01	2023-06-29	Asia / Japan / Nara	XBF
EPI_ISL_17882276	2023-04-28	2023-06-29	Asia / Japan / Hyogo	XBB.1.16.1
EPI_ISL_17882765	2023-03-29	2023-06-29	Asia / Japan / Kanagawa	XBB.1.5
EPI_ISL_17883789	2023-04-28	2023-06-29	Asia / Japan / Hyogo	XBB.1.16.1
EPI_ISL_17884106	2023-05-26	2023-06-29	Asia / Japan / Hyogo	XBB.1.5.37
EPI_ISL_17952592	2023-06-09	2023-07-03	Asia / Japan / Osaka	XBB.1.16.1
EPI_ISL_17959017	2023-06-24	2023-07-04	Asia / Japan / Tokyo	EG.5.1.4
EPI_ISL_17959984	2023-06-14	2023-07-05	Asia / Japan / Tokyo	EG.4.4
EPI_ISL_17973262	2023-06-12	2023-07-08	Asia / Japan / Aichi	XBB.2.3
EPI_ISL_17979891	2023-06-22	2023-07-12	Asia / Japan / Tokyo	XBB.2.3.2
EPI_ISL_17982088	2023-06-29	2023-07-13	Asia / Japan / Yamaguchi	FL.4
EPI_ISL_17982091	2023-06-29	2023-07-13	Asia / Japan / Yamaguchi	FL.4
EPI_ISL_17996434	2023-06-29	2023-07-18	Asia / Japan / Fukushima	XBB.1.16
EPI_ISL_18013603	2021-06-18	2023-07-24	Europe / Russia / Moscow / Moscow	AY.122
EPI_ISL_18041285	2023-06-04	2023-07-26	Asia / Japan / Miyazaki	XBB.2.3.2
EPI_ISL_18041305	2023-06-08	2023-07-26	Asia / Japan / Miyazaki	XBB.2.3.2
EPI_ISL_18050965	2023-07-13	2023-07-31	Asia / Japan / Osaka	FL.4.5
EPI_ISL_18071594	2023-07-18	2023-08-07	Asia / Japan / Saitama	XBB.1.9.2
EPI_ISL_18077851	2023-07-24	2023-08-08	Asia / Japan / Kumamoto	EG.5.1
EPI_ISL_18082985	2023-07-24	2023-08-10	Asia / Japan / Okinawa	GW.1
EPI_ISL_18093355	2023-07-14	2023-08-10	North America / USA / Colorado	FK.1.3.2
EPI_ISL_18097488	2023-07-24	2023-08-14	Asia / Japan / Yamagata	EG.5.1
EPI_ISL_18100610	2023-05-31	2023-08-15	Asia / Japan / Kanagawa	XBB.1.9.1
EPI_ISL_18106184	2023-07-29	2023-08-16	Asia / Japan / Kyoto	EG.5.1.1
EPI_ISL_18110400	2023-07-06	2023-08-17	Asia / Japan / Nagano	EG.2
EPI_ISL_18116146	2023-08-04	2023-08-21	Asia / Japan / Nara	HW.1
EPI_ISL_18122847	2023-08-06	2023-08-22	Asia / Japan / Niigata	FL.2
EPI_ISL_18123062	2023-07-31	2023-08-22	Asia / Japan / Chiba	XBB.1.9.2
EPI_ISL_18123082	2023-08-07	2023-08-22	Asia / Japan / Chiba	EG.5.1
EPI_ISL_18123094	2023-08-07	2023-08-22	Asia / Japan / Chiba	FL.10.1
EPI_ISL_18138481	2023-08-14	2023-08-26	North America / USA / California / San Mateo County	XBB.1.22.3
EPI_ISL_18138556	2023-08-14	2023-08-26	North America / USA / California / San Mateo County	XBB.1.22.3
EPI_ISL_18140905	2023-08-10	2023-08-28	Asia / Japan / Hyogo	XBB.1.42
EPI_ISL_18140914	2023-08-12	2023-08-28	Asia / Japan / Fukuoka	XBB.1.16
EPI_ISL_18141003	2023-07-10	2023-08-28	Asia / Japan / Shizuoka	XBB.1.16.7
EPI_ISL_18146220	2023-08-10	2023-08-29	Asia / Japan / Tokyo	FY.3.1
EPI_ISL_18160700	2023-07-25	2023-08-30	Asia / Japan / Mie	HF.1
EPI_ISL_18164729	2023-08-14	2023-08-31	Asia / Japan / Hokkaido	EG.5.1.1
EPI_ISL_18165272	2023-07-31	2023-08-31	Asia / Japan / Nagasaki	XBB.1.16
EPI_ISL_18184020	2023-02-03	2023-06-26	Asia / Japan	BA.5.2.1
EPI_ISL_18208891	2023-08-09	2023-09-01	Asia / Japan / Yamaguchi	GJ.1.1
EPI_ISL_18218142	2023-07-31	2023-09-05	Asia / Japan / Gifu	FL.14
EPI_ISL_18222435	2023-08-20	2023-09-05	North America / USA / California	XBB.2.3.2
EPI_ISL_18226348	2023-03-15	2023-09-04	Asia / India / Maharashtra / Mumbai	B.1.1.529
EPI_ISL_18233866	2023-08-16	2023-09-07	Asia / Japan / Hyogo	FY.3.1
EPI_ISL_18233875	2023-08-23	2023-09-07	Asia / Japan / Hyogo	EG.5.1.1
EPI_ISL_18235622	2023-08-23	2023-09-08	Asia / Japan / Kumamoto	GK.1.1
EPI_ISL_18235633	2023-08-21	2023-09-08	Asia / Japan / Kumamoto	GK.1.1
EPI_ISL_18236035	2023-05-24	2023-09-08	Asia / Japan / Hyogo	XBB.1.9.1
EPI_ISL_18237234	2023-08-07	2023-09-08	Asia / Japan / Kagoshima	EG.5.1
EPI_ISL_18242559	2023-08-22	2023-09-11	Asia / Japan / Aichi	EG.5.1.1
EPI_ISL_18242784	2023-08-11	2023-09-11	Asia / Japan / Miyagi	FL.2
EPI_ISL_18243112	2023-08-12	2023-09-11	Asia / Japan / Fukuoka	FL.2
EPI_ISL_18243187	2023-08-10	2023-09-11	Asia / Japan / Gifu	HF.1
EPI_ISL_18247733	2023-08-14	2023-09-12	Asia / Japan / Niigata	XBB.1.16.2
EPI_ISL_18248002	2023-07-21	2023-09-12	Asia / Japan / Tochigi	EG.5.1.1
EPI_ISL_18248203	2023-06-20	2023-09-12	Asia / Japan / Hokkaido	FL.4.5
EPI_ISL_18253491	2023-08-26	2023-09-13	Asia / Japan / Tokyo	FL.24
EPI_ISL_18253738	2023-08-07	2023-09-13	Asia / Japan / Nagano	EG.1
EPI_ISL_18253798	2023-08-04	2023-09-13	Asia / Japan / Nagano	EG.1
EPI_ISL_18253846	2023-08-04	2023-09-13	Asia / Japan / Nagano	EG.1
EPI_ISL_18253855	2023-07-06	2023-09-13	Asia / Japan / Nagano	EG.2
EPI_ISL_18257057	2023-07-21	2023-09-14	Asia / Japan / Shizuoka	HP.1
EPI_ISL_18257117	2023-08-16	2023-09-14	Asia / Japan / Shizuoka	EG.5.1.1
EPI_ISL_18261566	2023-08-21	2023-09-15	Asia / Japan / Kagoshima	GJ.1.2
EPI_ISL_18269814	2023-08-07	2023-09-16	North America / USA / California / Santa Clara County	XBB.1.22.3
EPI_ISL_18269818	2023-08-07	2023-09-16	North America / USA / California / Santa Clara County	XBB.1.22.3
EPI_ISL_18279078	2023-08-16	2023-09-19	Asia / Japan / Kagawa	EG.5.1.1
EPI_ISL_18279124	2023-08-30	2023-09-19	Asia / Japan / Ibaraki	FL.18
EPI_ISL_18279244	2023-08-31	2023-09-19	Asia / Japan / Gifu	XBB.1.16
EPI_ISL_18284814	2023-09-05	2023-09-19	Asia / China / Shanghai	BA.2.86
EPI_ISL_18289479	2023-08-21	2023-09-21	Asia / Japan / Hokkaido	EG.5.1
EPI_ISL_18289492	2023-08-14	2023-09-21	Asia / Japan / Hokkaido	EG.5.1.1
EPI_ISL_18289508	2023-08-15	2023-09-21	Asia / Japan / Hokkaido	EG.5.1
EPI_ISL_18291839	2023-07-08	2023-09-22	Asia / Japan / Hyogo	FL.4
EPI_ISL_18306176	2023-09-07	2023-09-26	Asia / Japan / Nagano	EG.5.1.1
EPI_ISL_18306211	2023-09-05	2023-09-26	Asia / Japan / Gifu	HF.1
EPI_ISL_18306212	2023-09-06	2023-09-26	Asia / Japan / Okayama	EG.2
EPI_ISL_18306248	2023-09-04	2023-09-26	Asia / Japan / Hyogo	EG.5.1.1
EPI_ISL_18306401	2023-09-13	2023-09-26	Asia / Japan / Tokushima	XBB.1.16
EPI_ISL_18306410	2023-09-13	2023-09-26	Asia / Japan / Tokushima	FL.2
EPI_ISL_18306518	2023-09-05	2023-09-26	Asia / Japan / Fukushima	XBB.1.16.20
EPI_ISL_18309645	2023-09-09	2023-09-26	North America / USA / New York	XBB.1.16
EPI_ISL_18311790	2023-09-05	2023-09-26	North America / USA / California / Los Angeles County	XBB.2.3.2
EPI_ISL_18312153	2023-09-13	2023-09-26	North America / Canada / Alberta	EG.5.1.1
EPI_ISL_18313336	2023-09-04	2023-09-27	Asia / Japan / Saitama	XBB.1.16
EPI_ISL_18313555	2023-09-11	2023-09-27	Asia / Japan / Hyogo	FL.10.1
EPI_ISL_18313566	2023-09-12	2023-09-27	Asia / Japan / Hyogo	EG.5.1.1
EPI_ISL_18316336	2023-08-10	2023-09-27	North America / USA / California / San Francisco County	XBB.1.22.3
EPI_ISL_18320279	2023-09-04	2023-09-28	Asia / Japan / Ehime	FL.10.1
EPI_ISL_18320498	2023-07-24	2023-09-28	Asia / Japan / Fukuoka	EG.5.1.1
EPI_ISL_18324274	2023-09-04	2023-09-29	Asia / Japan / Miyagi	EG.5.1
EPI_ISL_18324393	2023-09-11	2023-09-29	Asia / Japan / Kumamoto	EG.5.1.1
EPI_ISL_18324398	2023-09-11	2023-09-29	Asia / Japan / Kumamoto	EG.5.1.1
EPI_ISL_18330910	2023-09-11	2023-10-02	Asia / Japan / Tokushima	FL.2
EPI_ISL_18331010	2023-09-11	2023-10-02	Asia / Japan / Saitama	FL.4
EPI_ISL_18331027	2023-09-14	2023-10-02	Asia / Japan / Gunma	EG.5.1.1
EPI_ISL_18331067	2023-09-12	2023-10-02	Asia / Japan / Osaka	EG.5.1.1
EPI_ISL_18331102	2023-09-16	2023-10-02	Asia / Japan / Osaka	EG.5.1.1
EPI_ISL_18337527	2023-09-11	2023-10-03	Asia / Japan / Niigata	EG.5.1
EPI_ISL_18339070	2023-09-11	2023-10-03	Asia / Japan / Fukuoka	EG.5.1.1
EPI_ISL_18339085	2023-09-13	2023-10-03	Asia / Japan / Fukuoka	EG.5.1.1
EPI_ISL_18342472	2023-09-08	2023-10-04	Asia / Japan / Chiba	EG.5.1
EPI_ISL_18342848	2023-09-13	2023-10-04	Asia / Japan / Kyoto	EG.5.1.1
EPI_ISL_18342875	2023-09-16	2023-10-04	Asia / Japan / Ishikawa	EG.2
EPI_ISL_18346582	2023-09-19	2023-10-04	Asia / Japan / Aomori	EG.5.1.2
EPI_ISL_18346705	2023-09-16	2023-10-05	Asia / Japan / Fukushima	EG.5.1
EPI_ISL_18352541	2023-09-21	2023-10-06	Asia / Japan / Osaka	HF.1
EPI_ISL_18354622	2023-07-28	2023-10-06	Asia / Japan / Shiga	XBB.1.9.1
EPI_ISL_18354631	2023-08-02	2023-10-06	Asia / Japan / Shiga	XBB.1.9.1
EPI_ISL_18354632	2023-08-02	2023-10-06	Asia / Japan / Shiga	XBB.1.9.1
EPI_ISL_18354633	2023-08-01	2023-10-06	Asia / Japan / Shiga	XBB.1.9.1
EPI_ISL_18354636	2023-08-01	2023-10-06	Asia / Japan / Shiga	XBB.1.9.1
EPI_ISL_18354639	2023-08-03	2023-10-06	Asia / Japan / Shiga	XBB.1.9.1
EPI_ISL_18354642	2023-08-01	2023-10-06	Asia / Japan / Shiga	XBB.1.9.1
EPI_ISL_18354645	2023-08-02	2023-10-06	Asia / Japan / Shiga	XBB.1.9.1
EPI_ISL_18354691	2023-08-19	2023-10-06	Asia / Japan / Shiga	XBB.1.9.1
EPI_ISL_18354756	2023	2023-10-06	Asia / Japan / Shiga	XBB.1.9.1
EPI_ISL_18354786	2023-07-27	2023-10-06	Asia / Japan / Shiga	XBB.1.9.1
EPI_ISL_18359602	2023-09-07	2023-10-06	North America / USA / Illinois	FK.1.3.2
EPI_ISL_18371315	2023-09-15	2023-10-10	Asia / Japan / Hokkaido	HF.1
EPI_ISL_18371322	2023-09-19	2023-10-10	Asia / Japan / Hokkaido	EG.1.2
EPI_ISL_18372816	2023-09-11	2023-10-11	Asia / Japan / Osaka	EG.5.1
EPI_ISL_18372838	2023-09-21	2023-10-11	Asia / Japan / Aichi	HF.1
EPI_ISL_18372846	2023-09-22	2023-10-11	Asia / Japan / Fukuoka	HF.1
EPI_ISL_18372905	2023-09-19	2023-10-11	Asia / Japan / Osaka	EG.5.1.1
EPI_ISL_18373138	2023-09-08	2023-10-11	Asia / Japan / Hokkaido	FU.1
EPI_ISL_18376174	2023-09-19	2023-10-12	Asia / Japan / Miyagi	HW.1
EPI_ISL_18376362	2023-09-19	2023-10-12	Asia / Japan / Tokyo	EG.5.1
EPI_ISL_18384707	2023-09-13	2023-10-13	Asia / Japan / Mie	EG.5.1.1
EPI_ISL_18384731	2023-09-25	2023-10-13	Asia / Japan / Tokyo	EG.5.1.1
EPI_ISL_18384755	2023-09-27	2023-10-13	Asia / Japan / Tokyo	EG.5.1.4
EPI_ISL_18390646	2023-08-18	2023-10-16	Asia / Japan / Fukuoka	EG.2
EPI_ISL_18390746	2023-09-04	2023-10-16	Asia / Japan / Fukuoka	EG.5.1.1
EPI_ISL_18390753	2023-09-12	2023-10-16	Asia / Japan / Fukuoka	EG.5.1.1
EPI_ISL_18390799	2023-09-19	2023-10-16	Asia / Japan / Fukuoka	EG.5.1.1
EPI_ISL_18390841	2023-09-26	2023-10-16	Asia / Japan / Tokushima	FL.2
EPI_ISL_18390843	2023-10-03	2023-10-16	Asia / Japan / Saitama	FL.2
EPI_ISL_18390846	2023-10-04	2023-10-16	Asia / Japan / Saitama	FL.2
EPI_ISL_18390971	2023-09-22	2023-10-16	Asia / Japan / Miyagi	HW.1
EPI_ISL_18391891	2023-09-25	2023-10-16	Asia / Japan / Gunma	EG.5.1.1
EPI_ISL_18396217	2023-08-21	2023-10-17	Asia / Japan / Kanagawa	FL.10.1
EPI_ISL_18401469	2023-09-25	2023-10-18	Asia / Japan / Yamaguchi	EG.1.6
EPI_ISL_18402041	2023-09-26	2023-10-18	Asia / Japan / Osaka	EG.5.1.1
EPI_ISL_18402667	2023-09-29	2023-10-18	Asia / Japan / Saitama	XBB.1.16.7
EPI_ISL_18413278	2023-08-20	2023-10-20	North America / USA / California / El Dorado County	XBB.1.22.3
EPI_ISL_18413671	2023-08-23	2023-10-20	North America / USA / California / Santa Clara County	XBB.1.22.3
EPI_ISL_18422546	2023-09-04	2023-10-23	North America / USA / Louisiana / Caddo Parish	XBB.1.22.3
EPI_ISL_18422585	2023-09-20	2023-10-23	North America / USA / Louisiana / Caddo Parish	XBB.1.22.3
EPI_ISL_18430681	2023-10-11	2023-10-24	North America / USA / Florida	EG.5.1.1
EPI_ISL_18432538	2023-10-06	2023-10-25	Asia / Japan / Tokyo	EG.5.1.1
EPI_ISL_18432556	2023-10-04	2023-10-25	Asia / Japan / Saitama	XBB.1.16.7
EPI_ISL_18432574	2023-10-07	2023-10-25	Asia / Japan / Kyoto	HF.1
EPI_ISL_18432645	2023-09-20	2023-10-25	Asia / Japan / Shizuoka / west	HF.1
EPI_ISL_18434576	2023-07-21	2023-10-25	Asia / Japan / Miyazaki	FL.22
EPI_ISL_18434578	2023-07-21	2023-10-25	Asia / Japan / Miyazaki	FL.22
EPI_ISL_18434623	2023-07-31	2023-10-25	Asia / Japan / Miyazaki	HH.1
EPI_ISL_18434696	2023-08-14	2023-10-25	Asia / Japan / Miyazaki	EG.5.1
EPI_ISL_18434865	2023-09-16	2023-10-25	Asia / Japan / Miyazaki	XBB.1.5
EPI_ISL_18434946	2023-09-30	2023-10-25	Asia / Japan / Miyazaki	HF.1
EPI_ISL_2460635	2020-09-04	2021-06-09	Asia / India / Rajasthan	B.1
EPI_ISL_2903041	2021-06-21	2021-07-12	Europe / United Kingdom / England	AY.4
EPI_ISL_3003460	2020-11-04	2021-07-19	Europe / United Kingdom / Northern Ireland	B.1.177
EPI_ISL_3032087	2021-02-11	2021-07-21	North America / USA / Rhode Island	B.1.517
EPI_ISL_3299585	2021-04-28	2021-08-09	Europe / Sweden / Uppsala	0
EPI_ISL_3588727	2021-08-04	2021-08-23	North America / USA / Idaho / Ada	AY.44
EPI_ISL_3743157	2021-08-01	2021-08-27	North America / USA / Idaho / Ada	B.1.617.2
EPI_ISL_3756619	2021-08-02	2021-08-27	North America / USA / Idaho / Ada	AY.120.1
EPI_ISL_3922893	2021-08-15	2021-09-03	North America / USA / Idaho / Ada	B.1.617.2
EPI_ISL_3923034	2021-08-12	2021-09-03	North America / USA / Idaho / Ada	0
EPI_ISL_3923182	2020-08-14	2021-09-03	North America / USA / Idaho / Ada	B.1.2
EPI_ISL_3984917	2021-08-25	2021-09-07	Europe / Sweden / Stockholm	AY.120
EPI_ISL_4070429	2021-09-01	2021-09-10	Europe / Sweden / Stockholm	AY.120
EPI_ISL_4070584	2021-08-28	2021-09-10	Europe / Sweden / Stockholm	AY.120
EPI_ISL_4132407	2021-08-24	2021-09-13	Europe / United Kingdom / England	AY.4
EPI_ISL_4195453	2021-09-03	2021-09-14	Africa / South Africa / Western Cape Province / Cape Town Metro / Khayelitsha	AY.91
EPI_ISL_4242890	2021-09-01	2021-09-16	North America / USA / California	AY.44
EPI_ISL_4293605	2021-08-03	2021-09-18	Africa / Reunion / Sainte-Clotilde	AY.40
EPI_ISL_4293606	2021-08-03	2021-09-18	Africa / Reunion / Sainte-Clotilde	AY.40
EPI_ISL_4293607	2021-08-03	2021-09-18	Africa / Reunion / Sainte-Clotilde	AY.40
EPI_ISL_4330417	2021-09-09	2021-09-20	Europe / Sweden / Stockholm	AY.120
EPI_ISL_4330640	2021-09-07	2021-09-20	Europe / Sweden / Stockholm	AY.120
EPI_ISL_4330665	2021-09-06	2021-09-20	Europe / Sweden / Stockholm	AY.120
EPI_ISL_4430081	2021-08-10	2021-09-22	North America / Canada / British Columbia	AY.25.1
EPI_ISL_4535340	2021-09-11	2021-09-27	Europe / Sweden / Stockholm	AY.120
EPI_ISL_4536054	2021-09-14	2021-09-27	Europe / Sweden / Stockholm	AY.120
EPI_ISL_4536067	2021-09-14	2021-09-27	Europe / Sweden / Stockholm	AY.120
EPI_ISL_4572349	2021-09-07	2021-09-29	Africa / South Africa / Gauteng	AY.91
EPI_ISL_4816641	2021-09-07	2021-10-04	Europe / Sweden / Stockholm	AY.120
EPI_ISL_4978380	2021-09-05	2021-10-08	North America / USA / Idaho	AY.44
EPI_ISL_4983839	2021-09-08	2021-10-08	Europe / Sweden / Stockholm	AY.120
EPI_ISL_5324102	2021-09-16	2021-10-19	Europe / Italy / Campania	AY.122
EPI_ISL_5416391	2021-08-24	2021-10-21	Africa / South Africa / Northern Cape	AY.91
EPI_ISL_5656398	2021-02-05	2021-10-28	Oceania / Australia / Northern Territory	B.1.36.8
EPI_ISL_5656400	2021-02-05	2021-10-28	Oceania / Australia / Northern Territory	B.1.36
EPI_ISL_5917888	2021-09-17	2021-11-04	Africa / South Africa / Northern Cape	AY.91
EPI_ISL_5919934	2021-09-17	2021-11-04	Africa / South Africa / Northern Cape	AY.91
EPI_ISL_6161846	2021-09-29	2021-11-10	North America / USA / Kentucky	AY.25
EPI_ISL_6327766	2021-10-20	2021-11-16	Africa / South Africa / Northern Cape	AY.91
EPI_ISL_7310310	2021-10-27	2021-12-07	Africa / South Africa / Western Cape	AY.91
EPI_ISL_7314067	2021-11-09	2021-12-07	North America / USA / Idaho	AY.44
EPI_ISL_7551918	2021-08-25	2021-12-12	North America / USA / Oregon / Linn County	AY.3
EPI_ISL_8158803	2021-12-04	2021-12-29	North America / USA / Colorado	AY.44
EPI_ISL_8160899	2021-12-04	2021-12-29	North America / USA / Colorado	AY.44
EPI_ISL_8166971	2021-12-09	2021-12-29	North America / USA / Idaho	AY.20
EPI_ISL_8304472	2021-12-10	2022-01-03	North America / USA / New York / New York City	AY.25
EPI_ISL_8350038	2021-12-13	2022-01-04	Europe / Ireland / Dublin	AY.4
EPI_ISL_8535063	2021-12-08	2022-01-10	North America / USA / Colorado	AY.44
EPI_ISL_8681663	2021-12-29	2022-01-13	North America / USA / Idaho / Ada	BA.1
EPI_ISL_9371402	2021-08-05	2022-02-01	Africa / Reunion	AY.40
EPI_ISL_9372654	2021-08-13	2022-02-01	Africa / Reunion	AY.40
EPI_ISL_951390	2021-01-08	2021-02-08	Europe / United Kingdom / England	B.1.1.7
EPI_ISL_977043	2021-01-13	2021-02-11	North America / USA / Rhode Island	B.1.517
